# Introduction of CG methylation in *E. coli* induces mutagenesis at AT base pairs

**DOI:** 10.64898/2026.01.24.701492

**Authors:** K Hains, A. Klimczyk, P Sarkies

## Abstract

In many eukaryotic species, DNA is methylated at the 5 position of cytosine to form 5mC, predominantly within CG dinucleotides. Despite being conserved since the dawn of eukaryotic life, 5mC is often lost from individual lineages, suggesting that it may have detrimental effects. One such effect is genotoxicity, through the effect of 5mC on the process of cytosine deamination and its repair. Additionally, enzymes that introduce 5mC (DNA methyltransferases, DNMTs) can also damage DNA through alkylation and oxidative stress, but how these genotoxic effects combine to influence mutagenesis is unclear. To investigate how mutagenesis changes upon methylation of CG dinucleotides we introduced high levels of CG methylation into the bacteria *E. coli*. 5mC induction increased mutation at CG dinucleotides consistent with increased C to T mutations. We also discovered that 5mC induction led to increased mutations at AT base pairs, specifically in the absence of the alkylation repair enzyme AlkB. This effect was specific to certain *E. coli* strains and was not dependent on the DNA repair enzyme RecA, so its exact mechanism remains unclear. Together, our work highlights multiple mutagenic consequences of DNMT expression, which might act as selective pressures for organisms to lose 5mC across evolution.
