## Supplementary material for "Introduction of CG methylation in *E. coli* induces mutagenesis at AT base pairs": Mutation data collated

### Sheet: Paper 
			Mutation	CG > AT								CG > TA											TA > AT				TA > CG					TA > GC				CG > GC
			Codon in rpoB	497	513	512	516	531	526	529	574	512	516	526	529	529	536	522	531	564	574	590	513	516	526	572	511	512	533	513	516	513	511	563	576	526	572	525
			Sequence context	TCG	TCA	TCT	TCC	TCC	GCA	TCG	TCT	TCT	TCC	GCA	TCG	ACG	CCG	TCT	TCC	CCT	TCT	TCC	CTG	GTC	GTG	ATC	CTG	GTC	CTC	CTG	GTC	CTG	CTG	GTT	GTC	GCA	TCA	ACG
Plasmid	Strain	Background	Condition
pM.SssI (active)	C2523	WT	N/A	0	0	0	0	0	1	0	0	0	2	4	20	64	0	0	7	4	0	1	0	0	0	0	0	0	0	0	0	0	0	0	0	0	0	0
pM.SssI (active)	C2523	WT	N/A	0	0	3	0	2	0	1	4	1	1	9	4	2	0	0	5	1	3	0	0	0	0	0	0	0	0	0	0	0	0	0	0	0	0	0
pM.SssI (active)	C2523	∆alkB	N/A	0	0	1	0	0	0	0	0	0	11	7	0	14	0	1	3	5	0	0	0	0	0	0	0	0	0	0	0	0	0	0	0	0	0	0
pM.SssI (active)	C2523	∆alkB	N/A	0	0	0	0	0	0	0	0	3	7	4	0	2	0	1	0	1	0	0	0	0	0	0	0	0	0	0	0	0	0	0	0	0	0	0
Inducible pM.SssI	Top10	WT	Arabinose	0	0	2	1	1	0	0	0	0	3	1	0	86	0	0	1	6	0	0	2	7	2	4	2	5	0	1	8	0	0	0	0	1	0	0
Inducible pM.SssI	Top10	WT	Glucose	0	0	0	0	0	0	0	0	0	3	7	0	0	0	0	2	1	0	0	1	0	0	0	0	2	1	0	0	1	0	0	0	1	0	0
Inducible pM.SssI	Top10	∆alkB	Arabinose	0	1	2	0	0	0	0	0	3	0	0	0	50	0	0	0	7	0	0	0	0	1	0	0	1	0	0	0	1	0	0	0	5	0	0
Inducible pM.SssI	Top10	∆alkB	Glucose	0	0	0	0	0	0	0	0	0	4	3	0	1	0	2	1	1	0	0	5	2	0	0	0	4	0	1	0	1	0	0	0	2	0	0
pM.SssI (active)	Top10	∆alkB	N/A	0	1	0	0	0	0	0	0	0	0	2	1	43	0	1	2	7	0	0	0	0	3	0	0	1	2	2	4	4	1	1	0	1	3	1
pM.SssI (inactive)	Top10	∆alkB	N/A	0	0	0	0	0	0	0	0	1	2	5	0	0	0	0	0	2	0	0	6	1	0	0	0	4	0	0	1	0	0	0	0	0	0	0
MP1	Top10	WT	Arabinose	0	2	1	0	0	0	0	0	0	0	1	0	0	0	0	0	0	0	0	2	0	6	1	0	0	0	0	0	0	0	0	0	0	0	0
MP1	Top10	WT	Glucose	0	1	3	1	0	0	0	0	0	0	0	0	0	0	0	3	1	0	0	4	1	3	0	0	0	0	0	0	0	0	0	0	0	0	0
Inducible pM.SssI	Top10	WT	Arabinose	0	0	0	0	0	0	0	0	0	0	0	0	0	0	0	0	0	0	0	0	0	0	0	0	0	0	0	0	0	0	0	0	0	0	0
Inducible pM.SssI	Top10	WT	Glucose	0	0	0	0	0	0	0	0	0	0	0	0	0	0	0	0	0	0	0	0	0	0	0	0	0	0	0	0	0	0	0	0	0	0	0
Inducible pM.SssI + MP1	Top10	WT	Arabinose	0	1	4	0	0	0	0	0	1	0	0	1	7	1	0	0	0	0	0	14	1	0	8	0	1	0	0	0	5	0	0	0	0	0	0
Inducible pM.SssI + MP1	Top10	WT	Glucose	0	5	3	1	0	0	0	0	1	0	0	0	0	0	0	1	0	0	0	11	0	7	0	0	0	0	0	0	0	0	0	0	0	0	0
MP1	Top10	∆alkB	Arabinose	0	0	1	0	0	0	0	0	0	0	0	0	0	0	0	0	0	0	0	1	0	8	0	0	0	0	0	0	0	0	0	0	0	0	0
MP1	Top10	∆alkB	Glucose	0	0	1	0	0	3	0	0	0	0	0	0	0	0	0	0	0	0	0	2	0	1	0	0	0	0	0	0	0	0	0	0	0	0	0
Inducible pM.SssI	Top10	∆alkB	Arabinose	0	0	0	0	0	0	0	0	0	0	0	0	0	0	0	0	0	0	0	0	0	0	0	0	0	0	0	0	0	0	0	0	0	0	0
Inducible pM.SssI	Top10	∆alkB	Glucose	0	0	0	0	0	0	0	0	0	0	0	0	0	0	0	0	0	0	0	0	0	0	0	0	0	0	0	0	0	0	0	0	0	0	0
Inducible pM.SssI + MP1	Top10	∆alkB	Arabinose	0	0	8	1	0	1	0	0	0	1	0	0	11	0	0	1	4	0	0	9	0	1	9	0	0	0	0	0	0	1	1	0	0	0	0
Inducible pM.SssI + MP1	Top10	∆alkB	Glucose	0	2	5	0	0	0	0	0	0	1	1	0	0	0	0	0	0	0	0	9	1	9	0	0	1	0	0	0	0	0	0	0	0	0	0
pM.SssI (active)	Top10	∆alkB	Arabinose	0	0	0	0	0	0	0	0	0	1	1	0	12	0	0	0	2	0	0	0	0	0	0	0	0	0	0	1	0	0	0	0	1	0	0
pM.SssI (active)	Top10	∆alkB	Glucose	0	0	0	1	1	0	0	0	0	0	0	0	12	0	0	0	3	0	0	0	0	0	0	0	0	0	0	1	0	0	0	0	0	0	0
pM.SssI (active) + MP1	Top10	∆alkB	Arabinose	0	1	0	0	0	1	0	0	0	1	0	0	0	0	0	1	1	0	0	8	0	3	2	0	0	0	0	2	0	0	0	0	0	0	0
pM.SssI (active) + MP1	Top10	∆alkB	Glucose	0	1	0	0	1	2	0	0	0	0	2	0	0	0	0	1	0	0	0	9	2	3	4	0	2	0	0	0	0	0	0	0	0	0	0
pM.SssI (active)	Top10	WT	Arabinose	0	0	0	0	0	0	0	0	0	0	0	0	15	0	1	2	2	0	0	1	0	0	0	0	0	0	0	2	0	0	0	0	0	0	0
pM.SssI (active)	Top10	WT	Glucose	0	0	0	0	0	0	0	0	2	1	1	0	12	0	1	4	0	0	0	2	0	0	0	0	0	0	0	1	0	0	0	0	0	0	0
pM.SssI (active) + MP1	Top10	WT	Arabinose	0	0	0	0	0	1	0	0	1	0	2	0	0	0	0	0	0	0	0	5	0	4	0	0	0	0	0	2	0	0	0	0	0	0	0
pM.SssI (active) + MP1	Top10	WT	Glucose	0	2	1	0	0	0	0	0	0	1	0	0	0	0	0	0	0	0	0	4	0	1	1	0	0	0	0	1	1	0	0	0	0	0	0
